# Integrate Structural Analysis, Isoform Diversity, and Interferon-Inductive Propensity of ACE2 to Refine SARS-CoV2 Susceptibility Prediction in Vertebrates

**DOI:** 10.1101/2020.06.27.174961

**Authors:** Eric R. Sang, Yun Tian, Yuanying Gong, Laura C. Miller, Yongming Sang

**Affiliations:** Department of Agricultural and Environmental Sciences, College of Agriculture, Tennessee State University, 3500 John A. Merritt Boulevard, Nashville, TN, USA; Virus and Prion Diseases of Livestock Research Unit, National Animal Disease Center, USDA-ARS, Ames, IA, USA

**Keywords:** COVID-19, SARS-CoV2, Domestic animals, Angiotensin Converting Enzyme 2, Interferon signaling

## Abstract

The current new coronavirus disease (COVID-19) has caused globally near 0.4/6 million confirmed deaths/infected cases across more than 200 countries. As the etiological coronavirus (a.k.a. SARS-CoV2) may putatively have a bat origin, our understanding about its intermediate reservoir between bats and humans, especially its tropism in wild and domestic animals, are mostly unknown. This constitutes major concerns in public health for the current pandemics and potential zoonosis. Previous reports using structural analysis of the viral spike protein (S) binding its cell receptor of angiotensin-converting enzyme 2 (ACE2), indicate a broad SARS-CoV2 susceptibility in wild and particularly domestic animals. Through integration of key immunogenetic factors, including the existence of S-binding-void ACE2 isoforms and the disparity of ACE2 expression upon early innate immune response, we further refine the SARS-CoV2 susceptibility prediction to fit recent experimental validation. In addition to showing a broad susceptibility potential across mammalian species based on structural analysis, our results also reveal that domestic animals including dogs, pigs, cattle and goats may evolve ACE2-related immunogenetic diversity to restrict SARS-CoV2 infections. Thus, we propose that domestic animals may be unlikely to play a role as amplifying hosts unless the virus has further species-specific adaptation. These findings may relieve relevant public concerns regarding COVID-19-like risk in domestic animals, highlight virus-host coevolution, and evoke disease intervention through targeting ACE2 molecular diversity and interferon optimization.
