## Supplemental Excel Sheet for "Integrate Structural Analysis, Isoform Diversity, and Interferon-Inductive Propensity of ACE2 to Refine SARS-CoV2 Susceptibility Prediction in Vertebrates"

### Sheet: Sheet1
#
#
#	Percent	Identity	Matrix	-	created	by	Clustal2.1
#
#
			Zebrafish-ACE2	Zebrafish-ACE2-1	Zebrafish-ACE2-2	Frog-ACE2	Chicken-ACE2	Guinea-pig-ACE2	Rabbit-ACE2	Hamster-ACE2	Mouse-ACE2	Rat-ACE2	Pangolin-ACE2	Ferret-ACE2	Otter-ACE2	Tiger-ACE2	Cat-ACE2	Cat-ACE2-1	Panda-ACE2	Dog-ACE2	Dog-ACE2-2	Dog-ACE2-1	Bat-ACE2	Monkey-ACE2	Human-ACE2-3	Human-ACE2	Human-ACE2-1	Human-ACE2-2	Bufflo-ACE2	B.hybrid-ACE2	B.hybrid-ACE2-3	B.hybrid-ACE2-1	B.taurus-ACE2-1	B.taurus-ACE2-2	B.indicus-ACE2-1	B.indicus-ACE2-2	B.taurus-ACE2	B.hybrid-ACE2-2	Bison-ACE2	Sheep-ACE2	Goat-ACE2-1	Goat-ACE2-2	Horse-ACE2	Camel-ACE2	Alpaca-ACE2	Pig-ACE2-2	Pig-ACE2-1	Pig-ACE2-3
	01:00:00	Zebrafish-ACE2	100	99.48	99.75	59.53	57.61	55.84	59.35	59.48	58.96	59.09	59.61	59.87	60	59.24	59.35	59.35	59.22	58.26	61.79	58.52	58.05	58.18	60.09	58.96	58.96	58.96	57.68	58	58.82	58	58.13	58.96	58	58	58	58	57.34	58.39	58.13	58.96	59.35	58.31	57.79	58.7	58.31	61.63
	02:00:00	Zebrafish-ACE2-1	99.48	100	99.75	58.03	56.63	55.14	58.15	58.52	58.02	58.15	58.52	58.65	58.77	58.03	58.15	58.15	58.02	57.09	60.27	57.34	57.02	57.14	58.72	57.89	58.13	59.04	56.66	56.46	57.12	56.46	56.64	57.32	56.51	56.96	56.96	56.96	57.34	57.34	57.09	57.8	58.27	57.27	56.89	57.63	57.27	60.27
	03:00:00	Zebrafish-ACE2-2	99.75	99.75	100	57.96	56.55	55.07	58.07	58.45	57.95	58.07	58.45	58.57	58.7	57.95	58.07	58.07	57.95	57.02	60.18	57.27	56.95	57.07	58.72	57.82	58.06	58.96	56.59	56.38	57.05	56.38	56.57	57.24	56.44	56.89	56.89	56.89	57.34	57.27	57.02	57.72	58.2	57.2	56.82	57.56	57.2	60.18
	04:00:00	Frog-ACE2	59.53	58.03	57.96	100	60.42	58.03	60.4	61.02	61.39	59.9	60.4	59.28	59.03	60.13	60.27	60.02	59.4	59.98	62.7	60.22	59.28	58.78	60.4	59.28	60.2	61.04	59.55	59.09	59.89	59.09	59.21	60.03	59.09	59.73	59.73	59.73	62.41	59.6	59.73	60.59	59.15	58.28	58.41	59.24	58.41	61.38
	05:00:00	Chicken-ACE2	57.61	56.63	56.55	60.42	100	63.39	65.13	66.25	66.5	66.13	65.88	66.5	66.25	67.17	67.37	67.12	66.25	66.08	69.06	66.33	65.01	65.26	67.05	66	66.33	67.32	65.92	65.16	65.85	65.16	65.28	65.99	65.28	65.59	65.46	65.46	67.44	66.21	65.84	66.58	67	66.75	66.38	65.7	65.88	68.77
	06:00:00	Guinea-pig-ACE2	55.84	55.14	55.07	58.03	63.39	100	79.01	79.25	78.14	77.39	77.14	75.03	74.41	76.29	76.4	76.02	75.65	76.49	78.18	76.87	73.79	77.27	77.23	77.27	76.46	77.85	76.84	75.03	74.59	75.03	75.03	74.59	74.91	76.87	76.87	76.87	79.12	76.37	76.49	76.18	78.39	77.27	77.27	74.37	75.28	76.13
	07:00:00	Rabbit-ACE2	59.35	58.15	58.07	60.4	65.13	79.01	100	86.46	83.73	83.85	84.35	82.98	82.73	84.32	84.47	84.1	83.6	83.33	85.07	83.96	79.75	85.47	84.87	85.22	84.48	86.01	83.19	81.18	80.71	81.18	81.05	80.57	81.05	83.21	83.08	83.21	83.06	82.96	82.96	82.64	86.09	84.84	84.22	81.6	82.86	83.46
	08:00:00	Hamster-ACE2	59.48	58.52	58.45	61.02	66.25	79.25	86.46	100	89.81	89.69	84.35	82.11	81.99	82.56	82.73	82.36	81.99	82.09	84.04	82.59	79.5	84.35	84.58	84.47	83.84	85.36	81.94	80.18	80.03	80.18	80.18	80.03	80.05	81.72	81.72	81.72	83.29	81.72	81.72	81.7	84.22	81.49	81.49	79.82	80.37	81.41
	09:00:00	Mouse-ACE2	58.96	58.02	57.95	61.39	66.5	78.14	83.73	89.81	100	90.43	82.73	81.49	81.24	81.56	81.74	81.37	81.37	81.09	83.46	81.72	78.76	81.99	83.14	82.11	81.17	82.64	80.57	78.54	78.26	78.54	78.67	78.4	78.54	80.35	80.35	80.35	81.44	80.1	80.1	79.95	82.86	80.99	80.87	79.82	80.62	81.84
	10:00:00	Rat-ACE2	59.09	58.15	58.07	59.9	66.13	77.39	83.85	89.69	90.43	100	82.61	80.12	79.63	81.56	81.61	81.24	80.75	80.6	83.31	81.22	78.39	82.11	83	82.48	81.55	83.03	80.32	78.42	78.53	78.42	78.54	78.67	78.42	80.22	80.22	80.22	80.74	80.1	79.98	80.22	82.11	80.5	80.37	79.19	80	81.84
	11:00:00	Pangolin-ACE2	59.61	58.52	58.45	60.4	65.88	77.14	84.35	84.35	82.73	82.61	100	86.58	85.96	87.33	87.33	86.96	86.34	86.19	88.14	86.94	83.11	84.97	85.16	84.84	83.46	84.84	81.69	79.92	79.21	79.92	79.67	78.94	79.8	81.97	81.72	81.97	82.37	82.34	82.09	81.56	88.07	84.72	84.47	81.6	82.61	83.75
	12:00:00	Ferret-ACE2	59.87	58.65	58.57	59.28	66.5	75.03	82.98	82.11	81.49	80.12	86.58	100	96.89	89.71	89.69	89.32	90.43	89.55	90.78	90.05	80.99	82.36	82.71	82.61	81.04	82.38	81.07	79.3	78.94	79.3	79.05	78.67	79.17	81.59	81.34	81.59	81.21	81.59	81.22	81.02	87.2	84.47	83.98	82.74	83.85	84.77
	13:00:00	Otter-ACE2	60	58.77	58.7	59.03	66.25	74.41	82.73	81.99	81.24	79.63	85.96	96.89	100	89.21	89.19	88.82	90.06	89.3	90.34	89.8	80.62	82.24	82.85	82.73	81.17	82.51	80.7	78.67	78.4	78.67	78.54	78.26	78.54	80.85	80.72	80.97	81.44	81.22	80.85	80.75	86.21	83.48	83.35	82.23	83.23	84.19
	14:00:00	Tiger-ACE2	59.24	58.03	57.95	60.13	67.17	76.29	84.32	82.56	81.56	81.56	87.33	89.71	89.21	100	99	98.62	91.34	90.45	91.8	90.95	83.31	84.82	85.86	85.7	84.32	85.73	82.39	80.61	79.89	80.61	80.35	79.62	80.61	83.04	82.66	82.91	82.98	83.04	82.79	82.23	87.95	85.45	85.19	82.56	83.44	84.33
	15:00:00	Cat-ACE2	59.35	58.15	58.07	60.27	67.37	76.4	84.47	82.73	81.74	81.61	87.33	89.69	89.19	99	100	99.63	91.3	90.55	91.8	91.04	83.73	84.47	85.59	85.22	83.84	85.23	82.94	81.18	80.43	81.18	80.93	80.16	81.18	83.58	83.21	83.46	83.99	83.46	83.21	82.64	88.07	85.71	85.47	83.25	83.98	84.77
	16:00:00	Cat-ACE2-1	59.35	58.15	58.07	60.02	67.12	76.02	84.1	82.36	81.37	81.24	86.96	89.32	88.82	98.62	99.63	100	90.93	90.17	91.36	90.67	83.6	84.22	85.16	84.84	83.46	84.84	82.57	80.8	80.03	80.8	80.55	79.76	80.8	83.21	82.84	83.08	83.29	83.08	82.84	82.23	87.7	85.34	85.09	82.87	83.6	84.33
	17:00:00	Panda-ACE2	59.22	58.02	57.95	59.4	66.25	75.65	83.6	81.99	81.37	80.75	86.34	90.43	90.06	91.34	91.3	90.93	100	90.17	91.51	90.8	81.37	82.86	83.43	83.23	81.81	83.16	82.07	80.3	80.16	80.3	80.18	80.03	80.18	82.46	82.34	82.46	81.9	82.21	82.09	82.1	86.83	83.48	83.48	82.49	83.23	84.33
	18:00:00	Dog-ACE2	58.26	57.09	57.02	59.98	66.08	76.49	83.33	82.09	81.09	80.6	86.19	89.55	89.3	90.45	90.55	90.17	90.17	100	98.83	99	81.72	83.08	83.26	83.33	82.29	83.53	81.67	80.28	80.16	80.28	80.15	80.03	80.03	82.07	82.07	82.19	81.16	81.82	81.69	81.7	87.06	83.83	83.46	81.07	81.97	83.02
	19:00:00	Dog-ACE2-2	61.79	60.27	60.18	62.7	69.06	78.18	85.07	84.04	83.46	83.31	88.14	90.78	90.34	91.8	91.8	91.36	91.51	98.83	100	100	83.6	85.07	86.19	85.8	84.64	86.15	82.99	81.19	81.19	81.19	81.04	81.04	80.89	83.14	83.14	83.28	82.52	82.84	82.84	82.84	87.99	85.51	85.36	82.28	83.6	83.46
	20:00:00	Dog-ACE2-1	58.52	57.34	57.27	60.22	66.33	76.87	83.96	82.59	81.72	81.22	86.94	90.05	89.8	90.95	91.04	90.67	90.8	99	100	100	81.84	83.46	83.98	83.96	82.93	84.18	82.17	80.78	80.71	80.78	80.65	80.57	80.53	82.44	82.44	82.57	81.4	82.19	82.07	82.1	87.44	84.2	83.83	81.45	82.34	83.46
	21:00:00	Bat-ACE2	58.05	57.02	56.95	59.28	65.01	73.79	79.75	79.5	78.76	78.39	83.11	80.99	80.62	83.31	83.73	83.6	81.37	81.72	83.6	81.84	100	81.37	81.99	81.49	79.9	81.35	79.45	77.79	77.58	77.79	77.54	77.31	77.67	80.1	79.85	80.1	80.28	80.47	80.47	80.48	85.59	82.36	82.24	78.93	80.37	82.72
	22:00:00	Monkey-ACE2	58.18	57.14	57.07	58.78	65.26	77.27	85.47	84.35	81.99	82.11	84.97	82.36	82.24	84.82	84.47	84.22	82.86	83.08	85.07	83.46	81.37	100	95.24	94.91	93.26	94.82	81.32	79.05	78.26	79.05	79.05	78.26	78.92	81.47	81.47	81.59	81.44	82.09	82.21	81.7	86.58	82.98	83.11	79.95	80.87	82.14
	23:00:00	Human-ACE2-3	60.09	58.72	58.72	60.4	67.05	77.23	84.87	84.58	83.14	83	85.16	82.71	82.85	85.86	85.59	85.16	83.43	83.26	86.19	83.98	81.99	95.24	100	99.86	97.63	99.55	81.21	78.86	78.08	78.86	78.86	78.08	78.72	81.24	81.24	81.39	80.97	81.67	81.67	81.17	86.74	83.14	83.43	81.09	81.99	83.92
	1 day, 0:00:00	Human-ACE2	58.96	57.89	57.82	59.28	66	77.27	85.22	84.47	82.11	82.48	84.84	82.61	82.73	85.7	85.22	84.84	83.23	83.33	85.8	83.96	81.49	94.91	99.86	100	98.09	99.74	80.95	79.05	78.4	79.05	78.92	78.26	78.92	81.09	80.97	81.22	80.97	81.72	81.59	81.16	86.83	83.23	83.35	80.58	81.37	82.87
	1 day, 1:00:00	Human-ACE2-1	58.96	58.13	58.06	60.2	66.33	76.46	84.48	83.84	81.17	81.55	83.46	81.04	81.17	84.32	83.84	83.46	81.81	82.29	84.64	82.93	79.9	93.26	97.63	98.09	100	99.74	79.59	80.2	79.64	80.2	80.18	79.61	80.18	79.87	79.75	80	80.97	80.38	80.25	79.7	85.24	82.06	82.19	81.17	80.28	81.63
	1 day, 2:00:00	Human-ACE2-2	58.96	59.04	58.96	61.04	67.32	77.85	86.01	85.36	82.64	83.03	84.84	82.38	82.51	85.73	85.23	84.84	83.16	83.53	86.15	84.18	81.35	94.82	99.55	99.74	99.74	100	81.04	81.45	80.99	81.45	81.32	80.85	81.32	81.32	81.19	81.45	80.97	81.84	81.71	81.27	86.66	83.55	83.68	82.12	81.74	83.38
	1 day, 3:00:00	Bufflo-ACE2	57.68	56.66	56.59	59.55	65.92	76.84	83.19	81.94	80.57	80.32	81.69	81.07	80.7	82.39	82.94	82.57	82.07	81.67	82.99	82.17	79.45	81.32	81.21	80.95	79.59	81.04	100	95.6	95.24	95.6	95.73	95.38	95.35	98.38	98.63	98.51	99.53	97.14	97.26	97.04	84.43	88.04	87.55	85.75	87.05	87.68
	1 day, 4:00:00	B.hybrid-ACE2	58	56.46	56.38	59.09	65.16	75.03	81.18	80.18	78.54	78.42	79.92	79.3	78.67	80.61	81.18	80.8	80.3	80.28	81.19	80.78	77.79	79.05	78.86	79.05	80.2	81.45	95.6	100	100	100	99.38	99.33	99.51	96.86	96.61	96.99	100	94.48	94.48	94.02	82.94	86.07	85.45	86.59	85.19	85.33
	1 day, 5:00:00	B.hybrid-ACE2-3	58.82	57.12	57.05	59.89	65.85	74.59	80.71	80.03	78.26	78.53	79.21	78.94	78.4	79.89	80.43	80.03	80.16	80.16	81.19	80.71	77.58	78.26	78.08	78.4	79.64	80.99	95.24	100	100	100	99.33	99.33	99.47	96.6	96.33	96.74	100	94.16	94.02	94.02	82.61	85.33	84.92	86.43	85.19	85.33
	1 day, 6:00:00	B.hybrid-ACE2-1	58	56.46	56.38	59.09	65.16	75.03	81.18	80.18	78.54	78.42	79.92	79.3	78.67	80.61	81.18	80.8	80.3	80.28	81.19	80.78	77.79	79.05	78.86	79.05	80.2	81.45	95.6	100	100	100	99.38	99.33	99.51	96.86	96.61	96.99	100	94.48	94.48	94.02	82.94	86.07	85.45	86.59	85.19	85.33
	1 day, 7:00:00	B.taurus-ACE2-1	58.13	56.64	56.57	59.21	65.28	75.03	81.05	80.18	78.67	78.54	79.67	79.05	78.54	80.35	80.93	80.55	80.18	80.15	81.04	80.65	77.54	79.05	78.86	78.92	80.18	81.32	95.73	99.38	99.33	99.38	100	100	99.63	96.49	96.74	96.61	100	94.23	94.35	93.89	82.69	85.82	85.19	86.57	85.07	85.19
	1 day, 8:00:00	B.taurus-ACE2-2	58.96	57.32	57.24	60.03	65.99	74.59	80.57	80.03	78.4	78.67	78.94	78.67	78.26	79.62	80.16	79.76	80.03	80.03	81.04	80.57	77.31	78.26	78.08	78.26	79.61	80.85	95.38	99.33	99.33	99.33	100	100	99.6	96.2	96.47	96.33	100	93.89	93.89	93.89	82.34	85.05	84.65	86.41	85.05	85.19
	1 day, 9:00:00	B.indicus-ACE2-1	58	56.51	56.44	59.09	65.28	74.91	81.05	80.05	78.54	78.42	79.8	79.17	78.54	80.61	81.18	80.8	80.18	80.03	80.89	80.53	77.67	78.92	78.72	78.92	80.18	81.32	95.35	99.51	99.47	99.51	99.63	99.6	100	96.86	96.36	96.74	99.77	94.35	94.35	93.89	82.94	85.95	85.32	86.7	85.19	85.33
	1 day, 10:00:00	B.indicus-ACE2-2	58	56.96	56.89	59.73	65.59	76.87	83.21	81.72	80.35	80.22	81.97	81.59	80.85	83.04	83.58	83.21	82.46	82.07	83.14	82.44	80.1	81.47	81.24	81.09	79.87	81.32	98.38	96.86	96.6	96.86	96.49	96.2	96.86	100	99.5	99.88	99.77	97.39	97.39	97.17	85.57	88.68	87.94	86.4	87.69	88.27
	1 day, 11:00:00	B.taurus-ACE2	58	56.96	56.89	59.73	65.46	76.87	83.08	81.72	80.35	80.22	81.72	81.34	80.72	82.66	83.21	82.84	82.34	82.07	83.14	82.44	79.85	81.47	81.24	80.97	79.75	81.19	98.63	96.61	96.33	96.61	96.74	96.47	96.36	99.5	100	99.63	100	97.14	97.26	97.04	85.2	88.43	87.69	86.15	87.44	87.98
	1 day, 12:00:00	B.hybrid-ACE2-2	58	56.96	56.89	59.73	65.46	76.87	83.21	81.72	80.35	80.22	81.97	81.59	80.97	82.91	83.46	83.08	82.46	82.19	83.28	82.57	80.1	81.59	81.39	81.22	80	81.45	98.51	96.99	96.74	96.99	96.61	96.33	96.74	99.88	99.63	100	100	97.39	97.39	97.17	85.45	88.68	87.94	86.4	87.69	88.27
	1 day, 13:00:00	Bison-ACE2	57.34	57.34	57.34	62.41	67.44	79.12	83.06	83.29	81.44	80.74	82.37	81.21	81.44	82.98	83.99	83.29	81.9	81.16	82.52	81.4	80.28	81.44	80.97	80.97	80.97	80.97	99.53	100	100	100	100	100	99.77	99.77	100	100	100	97.91	97.91	97.57	85.38	89.1	88.63	89.33	88.86	90.94
	1 day, 14:00:00	Sheep-ACE2	58.39	57.34	57.27	59.6	66.21	76.37	82.96	81.72	80.1	80.1	82.34	81.59	81.22	83.04	83.46	83.08	82.21	81.82	82.84	82.19	80.47	82.09	81.67	81.72	80.38	81.84	97.14	94.48	94.16	94.48	94.23	93.89	94.35	97.39	97.14	97.39	97.91	100	99.13	99.19	85.45	88.43	87.81	86.4	87.56	88.56
	1 day, 15:00:00	Goat-ACE2-1	58.13	57.09	57.02	59.73	65.84	76.49	82.96	81.72	80.1	79.98	82.09	81.22	80.85	82.79	83.21	82.84	82.09	81.69	82.84	82.07	80.47	82.21	81.67	81.59	80.25	81.71	97.26	94.48	94.02	94.48	94.35	93.89	94.35	97.39	97.26	97.39	97.91	99.13	100	100	85.32	88.18	87.69	86.53	87.69	88.71
	1 day, 16:00:00	Goat-ACE2-2	58.96	57.8	57.72	60.59	66.58	76.18	82.64	81.7	79.95	80.22	81.56	81.02	80.75	82.23	82.64	82.23	82.1	81.7	82.84	82.1	80.48	81.7	81.17	81.16	79.7	81.27	97.04	94.02	94.02	94.02	93.89	93.89	93.89	97.17	97.04	97.17	97.57	99.19	100	100	85.2	87.62	87.35	86.36	87.89	88.71
	1 day, 17:00:00	Horse-ACE2	59.35	58.27	58.2	59.15	67	78.39	86.09	84.22	82.86	82.11	88.07	87.2	86.21	87.95	88.07	87.7	86.83	87.06	87.99	87.44	85.59	86.58	86.74	86.83	85.24	86.66	84.43	82.94	82.61	82.94	82.69	82.34	82.94	85.57	85.2	85.45	85.38	85.45	85.32	85.2	100	88.82	87.95	85.79	87.08	88.29
	1 day, 18:00:00	Camel-ACE2	58.31	57.27	57.2	58.28	66.75	77.27	84.84	81.49	80.99	80.5	84.72	84.47	83.48	85.45	85.71	85.34	83.48	83.83	85.51	84.2	82.36	82.98	83.14	83.23	82.06	83.55	88.04	86.07	85.33	86.07	85.82	85.05	85.95	88.68	88.43	88.68	89.1	88.43	88.18	87.62	88.82	100	98.01	88.45	89.81	91.22
	1 day, 19:00:00	Alpaca-ACE2	57.79	56.89	56.82	58.41	66.38	77.27	84.22	81.49	80.87	80.37	84.47	83.98	83.35	85.19	85.47	85.09	83.48	83.46	85.36	83.83	82.24	83.11	83.43	83.35	82.19	83.68	87.55	85.45	84.92	85.45	85.19	84.65	85.32	87.94	87.69	87.94	88.63	87.81	87.69	87.35	87.95	98.01	100	88.71	89.94	91.65
	1 day, 20:00:00	Pig-ACE2-2	58.7	57.63	57.56	59.24	65.7	74.37	81.6	79.82	79.82	79.19	81.6	82.74	82.23	82.56	83.25	82.87	82.49	81.07	82.28	81.45	78.93	79.95	81.09	80.58	81.17	82.12	85.75	86.59	86.43	86.59	86.57	86.41	86.7	86.4	86.15	86.4	89.33	86.4	86.53	86.36	85.79	88.45	88.71	100	97.34	97.6
	1 day, 21:00:00	Pig-ACE2-1	58.31	57.27	57.2	58.41	65.88	75.28	82.86	80.37	80.62	80	82.61	83.85	83.23	83.44	83.98	83.6	83.23	81.97	83.6	82.34	80.37	80.87	81.99	81.37	80.28	81.74	87.05	85.19	85.19	85.19	85.07	85.05	85.19	87.69	87.44	87.69	88.86	87.56	87.69	87.89	87.08	89.81	89.94	97.34	100	99.56
	1 day, 22:00:00	Pig-ACE2-3	61.63	60.27	60.18	61.38	68.77	76.13	83.46	81.41	81.84	81.84	83.75	84.77	84.19	84.33	84.77	84.33	84.33	83.02	83.46	83.46	82.72	82.14	83.92	82.87	81.63	83.38	87.68	85.33	85.33	85.33	85.19	85.19	85.33	88.27	87.98	88.27	90.94	88.56	88.71	88.71	88.29	91.22	91.65	97.6	99.56	100
